# Development of a metabolomics-based index to monitor dietary effects on chronic inflammation: The Dietary Metabolomics Inflammation Index

**DOI:** 10.64898/2026.07.06.736618

**Authors:** Jiada Zhan, Chin-An Yang, Mary Nellis, Youran Tan, Matthew Ryan Smith, Jessica Alvarez, Donghai Liang, Anne Dunlop, Greg Martin, Young-Mi Go, Dean P. Jones

## Abstract

**Background:** The Dietary Inflammatory Index (DII) is widely used to assess the inflammatory potential of diet, but it relies on self-reported dietary assessment and does not directly capture individual differences in metabolism as an intermediate connection to inflammation. High-resolution metabolomics provides objective measurements that complement dietary assessment to support precision nutrition to control inflammation.

**Objective:** We developed, tested, and applied a Dietary Metabolite Inflammatory Index (DMII) to assess diet-related chronic inflammation using metabolites measured by liquid chromatography–high-resolution mass spectrometry.

**Methods:** DII was calculated using *dietaryindex* R package with Block Food Frequency Questionnaire (FFQ) data. To develop the DMII, chronic inflammation-related dietary metabolites corresponding to the DII food parameters were found through a literature review. Dietary metabolites were identified and quantified by authentic standards by our established laboratory procedures. DMII uses the same inflammatory effect scores as the DII. Three DMII versions were developed: concentration-based, median-based, and quintile-based DMII. Mean and standard deviation of 29 dietary metabolites were calculated by using 3025 human plasma samples from 3 studies. DMII was tested in the Center for Health Discovery and Well-Being cohort (CHDWB) and the Atlanta African American Maternal and Child cohort (ATLAA) using chronic inflammation biomarkers, including high-sensitivity C-reactive protein (hs-CRP), CRP, and IL-6. The median-based DMII was further applied to four Alzheimer’s disease metabolomics datasets as a proof-of-concept application.

**Results:** In the CHDWB study, concentration-based DMII had a weak positive correlation with Block FFQ-derived DII and strongly correlated with median-based and quintile-based DMII. In the same study, all three DMII versions had significant positive correlations with hs-CRP and IL-6. In the ATLAA study, only concentration-based DMII was positively associated with CRP and IL-6. Higher median-based DMII was associated with higher odds of Alzheimer’s disease.

**Conclusions:** DMII provides a metabolomics-based framework for assessing diet-related chronic inflammation using metabolomics data. This metabolomics approach may complement self-reported dietary assessment to use diet and nutrition to help protect against chronic disease linked to inflammation.
