## Supplementary Table 1 for "Development of a metabolomics-based index to monitor dietary effects on chronic inflammation: The Dietary Metabolomics Inflammation Index"

### Sheet: Sheet1
DMII_food	inflammatory_effect	DMII_metabolite	HMDBID	INCHIKEY	monoisotopic_mass	mz	retention_time	detection_type	chemical_standard_confirm	adduct	analytical_mode	note	reference
vitamin B6	anti-inflammatory	Pyridoxal (B6)	HMDB0001545	RADKZDMFGJYCBB-UHFFFAOYSA-N	167.058	168.065	39	identified and quantified	YES	M+H	HILIC positive	expect increase after intake	https://hmdb.ca/metabolites/HMDB0001545
Vitamin A	anti-inflammatory	Retinol	HMDB0000305	FPIPGXGPPPQFEQ-OVSJKPMPSA-N	286.23	269.227	25	identified and quantified	YES	M+H-H2O	HILIC positive	expect increase after intake	https://hmdb.ca/metabolites/HMDB0000305
Protein	pro-inflammatory	Delta-valerobetaine	HMDB0240732	CDLVFVFTRQPQFU-UHFFFAOYSA-N	159.126	160.133	42	identified and quantified	YES	M+H	HILIC positive	expect increase after intake	Liu KH, Owens JA, Saeedi B, et al. Microbial metabolite delta-valerobetaine is a diet-dependent obesogen. Nat Metab. 2021;3(12):1694-1705. doi:10.1038/s42255-021-00502-8
Niacin	anti-inflammatory	Nicotinamide (B3)	HMDB0001406	DFPAKSUCGFBDDF-UHFFFAOYSA-N	122.048	123.055	37	identified and quantified	YES	M+H	HILIC positive	expect increase after intake	https://hmdb.ca/metabolites/HMDB0001406
Green/black tea	anti-inflammatory	Hippuric acid	HMDB0000714	QIAFMBKCNZACKA-UHFFFAOYSA-N	179.058	180.065	31	identified and quantified	YES	M+H	HILIC positive	expect increase after intake	1. Mulder TP, Rietveld AG, van Amelsvoort JM. Consumption of both black tea and green tea results in an increase in the excretion of hippuric acid into urine. Am J Clin Nutr. 2005;81(1 Suppl):256S-260S. doi:10.1093/ajcn/81.1.256S. 2. Rothwell JA, Madrid-Gambin F, Garcia-Aloy M, et al. Biomarkers of intake for coffee, tea, and sweetened beverages. Genes Nutr. 2018;13:15. Published 2018 Jul 4. doi:…
Fiber	anti-inflammatory	Indole propionate	HMDB0002302	GOLXRNDWAUTYKT-UHFFFAOYSA-N	189.079	190.086	29	identified and quantified	YES	M+H	HILIC positive	expect increase after intake	1. Unión-Caballero A, Meroño T, Zamora-Ros R, et al. Metabolome biomarkers linking dietary fibre intake with cardiometabolic effects: results from the Danish Diet, Cancer and Health-Next Generations MAX study. Food Funct. 2024;15(3):1643-1654. Published 2024 Feb 5. doi:10.1039/d3fo04763f; 2. Tuomainen M, Lindström J, Lehtonen M, et al. Associations of serum indolepropionic acid, a gut microbiota …
Cholesterol	pro-inflammatory	Cholesterol	HMDB0000067	HVYWMOMLDIMFJA-DPAQBDIFSA-N	386.355	369.352	27	identified and quantified	YES	M+H-H2O	HILIC positive	expect increase after intake	https://hmdb.ca/metabolites/HMDB0000067
Caffeine	anti-inflammatory	Caffeine	HMDB0001847	RYYVLZVUVIJVGH-UHFFFAOYSA-N	194.08	195.088	32	identified and quantified	YES	M+H	HILIC positive	expect increase after intake	https://hmdb.ca/metabolites/HMDB0001847
Vitamin C	anti-inflammatory	Ascorbate	HMDB0000044	CIWBSHSKHKDKBQ-JLAZNSOCSA-N	176.032	175.025	20	identified and quantified	YES	M-H	C18 negative	expect increase after intake	https://hmdb.ca/metabolites/HMDB0000044
Saturated fat	pro-inflammatory	FA 20:0 (Arachidic acid)	HMDB0002212	VKOBVWXKNCXXDE-UHFFFAOYSA-N	312.303	311.296	298	identified and quantified	YES	M-H	C18 negative	expect increase after intake	https://hmdb.ca/metabolites/HMDB0002212
Saturated fat	pro-inflammatory	FA 18:0 (Stearic acid)	HMDB0000827	QIQXTHQIDYTFRH-UHFFFAOYSA-N	284.272	283.264	282	identified and quantified	YES	M-H	C18 negative	expect increase after intake	https://hmdb.ca/metabolites/HMDB0000827
Saturated fat	pro-inflammatory	FA 17:0 (Heptadecanoic)	HMDB0002259	KEMQGTRYUADPNZ-UHFFFAOYSA-N	270.256	269.249	266	identified and quantified	YES	M-H	C18 negative	expect increase after intake	https://hmdb.ca/metabolites/HMDB0002259
Saturated fat	pro-inflammatory	FA 16:0 (Palmitate)	HMDB0000220	IPCSVZSSVZVIGE-UHFFFAOYSA-N	256.24	255.233	252	identified and quantified	YES	M-H	C18 negative	expect increase after intake	https://hmdb.ca/metabolites/HMDB0000220
Saturated fat	pro-inflammatory	FA 14:0 (Myristate)	HMDB0000806	TUNFSRHWOTWDNC-UHFFFAOYSA-N	228.209	227.202	220	identified and quantified	YES	M-H	C18 negative	expect increase after intake	https://hmdb.ca/metabolites/HMDB0000806
PUFA	anti-inflammatory	Gamma-Linolenic acid_Alpha-Linolenic acid	HMDB0003073_HMDB0001388	VZCCETWTMQHEPK-QNEBEIHSSA-N_DTOSIQBPPRVQHS-PDBXOOCHSA-N	278.225	277.217	223	identified and quantified	YES	M-H	C18 negative	expect increase after intake	https://hmdb.ca/metabolites/HMDB0003073. https://hmdb.ca/metabolites/HMDB0001388
PUFA	anti-inflammatory	Docosapentaenoic acid (22n-3)_Docosapentaenoic acid (22n-6)	HMDB0006528_HMDB0001976	YUFFSWGQGVEMMI-JLNKQSITSA-N_AVKOENOBFIYBSA-WMPRHZDHSA-N	330.256	329.249	240	identified and quantified	YES	M-H	C18 negative	expect increase after intake	https://hmdb.ca/metabolites/HMDB0006528. https://hmdb.ca/metabolites/HMDB0001976
n-6 fatty acid	anti-inflammatory	FA 22:4 (Docosatetraenoic acid)	HMDB0002226	TWSWSIQAPQLDBP-DOFZRALJSA-N	332.272	331.264	258	identified and quantified	YES	M-H	C18 negative	expect increase after intake	https://hmdb.ca/metabolites/HMDB0002226
n-6 fatty acid	anti-inflammatory	FA 20:4 (Arachidonic acid)	HMDB0001043	YZXBAPSDXZZRGB-DOFZRALJSA-N	304.24	303.233	239	identified and quantified	YES	M-H	C18 negative	expect increase after intake	https://hmdb.ca/metabolites/HMDB0001043
n-6 fatty acid	anti-inflammatory	FA 20:3 (Homolinoleic acid)	HMDB0060039	AHANXAKGNAKFSK-PDBXOOCHSA-N	306.256	305.249	252	identified and quantified	YES	M-H	C18 negative	expect increase after intake	https://hmdb.ca/metabolites/HMDB0060039
n-6 fatty acid	anti-inflammatory	FA 20:2 (Eicosadienoic acid)	HMDB0005060	XSXIVVZCUAHUJO-HZJYTTRNSA-N	308.272	307.264	272	identified and quantified	YES	M-H	C18 negative	expect increase after intake	https://hmdb.ca/metabolites/HMDB0005060
n-6 fatty acid	anti-inflammatory	FA 18:2 (Linoleic acid)	HMDB0000673	OYHQOLUKZRVURQ-HZJYTTRNSA-N	280.24	279.233	238	identified and quantified	YES	M-H	C18 negative	expect increase after intake	https://hmdb.ca/metabolites/HMDB0000673
n-3 fatty acid	anti-inflammatory	FA 20:5 (Eicosapentaenoic acid)	HMDB0001999	JAZBEHYOTPTENJ-JLNKQSITSA-N	302.225	301.217	224	identified and quantified	YES	M-H	C18 negative	expect increase after intake	https://hmdb.ca/metabolites/HMDB0001999
n-3 fatty acid	anti-inflammatory	DHA (Docosahexaenoic acid)	HMDB0002183	MBMBGCFOFBJSGT-KUBAVDMBSA-N	328.24	327.233	227	identified and quantified	YES	M-H	C18 negative	expect increase after intake	https://hmdb.ca/metabolites/HMDB0002183
MUFA	anti-inflammatory	Palmitoleic acid	HMDB0003229	SECPZKHBENQXJG-FPLPWBNLSA-N	254.225	253.217	228	identified and quantified	YES	M-H	C18 negative	expect increase after intake	https://hmdb.ca/metabolites/HMDB0003229
MUFA	anti-inflammatory	FA 20:1 (Gondoic acid)	HMDB0002231	BITHHVVYSMSWAG-KTKRTIGZSA-N	310.287	309.28	290	identified and quantified	YES	M-H	C18 negative	expect increase after intake	https://hmdb.ca/metabolites/HMDB0002231
MUFA	anti-inflammatory	FA 18:1 (Oleic acid)	HMDB0000207	ZQPPMHVWECSIRJ-KTKRTIGZSA-N	282.256	281.249	258	identified and quantified	YES	M-H	C18 negative	expect increase after intake	https://hmdb.ca/metabolites/HMDB0000207
Carbohydrate	pro-inflammatory	Glucose	HMDB0000122	WQZGKKKJIJFFOK-GASJEMHNSA-N	180.063	215.033	22	identified and quantified	YES	M+Cl	C18 negative	expect increase after intake	https://hmdb.ca/metabolites/HMDB0000122
