## Supplementary Table 2 for "Development of a metabolomics-based index to monitor dietary effects on chronic inflammation: The Dietary Metabolomics Inflammation Index"

### Sheet: Sheet1
Food_parameter	Metabolite_parameter	mz	time	adduct	inchikey14	HMDB_ID	reference_mz	reference_time	reference_adduct	analytical_mode	mz_ppm_difference	time_difference	Identification_method	Used_concentration_based_DMII	Used_median_quintile_based_DMII
Caffeine	Caffeine	195.088	34	M+H	RYYVLZVUVIJVGH	HMDB0001847	195.088	32	M+H	HILIC positive	3.07554	2	mz matching; retention time of standards; MS/MS of standards	TRUE	TRUE
Fiber	Indole propionate	190.087	28	M+H	GOLXRNDWAUTYKT	HMDB0002302	190.086	29	M+H	HILIC positive	2.63038	1	mz matching; retention time of standards; MS/MS of standards	TRUE	TRUE
Green/black tea	Hippuric acid	180.066	31	M+H	QIAFMBKCNZACKA	HMDB0000714	180.065	31	M+H	HILIC positive	2.77677	0	mz matching; retention time of standards; MS/MS of standards	TRUE	TRUE
Niacin	Nicotinamide (B3)	123.056	36	M+H	DFPAKSUCGFBDDF	HMDB0001406	123.055	37	M+H	HILIC positive	2.43793	1	mz matching; retention time of standards; MS/MS of standards	TRUE	TRUE
Protein	Delta-valerobetaine	160.134	44	M+H	CDLVFVFTRQPQFU	HMDB0240732	160.133	42	M+H	HILIC positive	3.1224	2	mz matching; retention time of standards; MS/MS of standards	TRUE	TRUE
Vitamin A	Retinol	269.227	25	M+H-H2O	FPIPGXGPPPQFEQ	HMDB0000305	269.226	26	M+H-H2O	HILIC positive	1.85717	1	mz matching; retention time of standards; MS/MS of standards	TRUE	TRUE
Vitamin B6	Pyridoxal (B6)	168.066	137	M+H	RADKZDMFGJYCBB	HMDB0001545	168.065	39	M+H	HILIC positive	2.97503	98	mz matching; retention time prediction; biospecimen-specific concentration		TRUE
Cholesterol	Choelsterol	369.352	28	M+H-H2O	HVYWMOMLDIMFJA	HMDB0000067	369.352	27	M+H-H2O	HILIC positive	1.35372	1	mz matching; retention time of standards; MS/MS of standards	TRUE	TRUE
Carbohydrate	Glucose	215.033	36.6659	M+Cl	WQZGKKKJIJFFOK	HMDB0000122	215.033	22	M+Cl	C18 negative	0.174857	14.6659	mz matching; retention time of standards; MS/MS of standards	TRUE	TRUE
MUFA	FA 18:1 (Oleic acid)	281.248	259	M-H	ZQPPMHVWECSIRJ	HMDB0000207	281.249	258	M-H	C18 negative	0.711115	1	mz matching; retention time of standards; MS/MS of standards	TRUE	TRUE
MUFA	Palmitoleic acid	253.217	227	M-H	SECPZKHBENQXJG	HMDB0003229	253.217	228	M-H	C18 negative	0.394918	1	mz matching; retention time of standards; MS/MS of standards	TRUE	TRUE
MUFA	FA 20:1 (Gondoic acid)	309.28	291.254	M-H	BITHHVVYSMSWAG	HMDB0002231	309.28	290	M-H	C18 negative	0.406959	1.25406	mz matching; retention time of standards; MS/MS of standards	TRUE	TRUE
n-3 fatty acid	DHA (Docosahexaenoic acid)	327.233	223.357	M-H	MBMBGCFOFBJSGT	HMDB0002183	327.233	227	M-H	C18 negative	0.229834	3.64341	mz matching; retention time of standards; MS/MS of standards	TRUE	TRUE
n-3 fatty acid	FA 20:5 (Eicosapentaenoic acid)	301.217	212.804	M-H	JAZBEHYOTPTENJ	HMDB0001999	301.217	224	M-H	C18 negative	0.257331	11.1963	mz matching; retention time of standards; MS/MS of standards	TRUE	TRUE
n-6 fatty acid	FA 18:2 (Linoleic acid)	279.233	236	M-H	OYHQOLUKZRVURQ	HMDB0000673	279.233	238	M-H	C18 negative	0.716248	2	mz matching; retention time of standards; MS/MS of standards	TRUE	TRUE
n-6 fatty acid	FA 20:3 (Homolinoleic acid)	305.248	243	M-H	AHANXAKGNAKFSK	HMDB0060039	305.249	252	M-H	C18 negative	0.327602	9	mz matching; retention time of standards; MS/MS of standards	TRUE	TRUE
n-6 fatty acid	FA 20:4 (Arachidonic acid)	303.233	232	M-H	YZXBAPSDXZZRGB	HMDB0001043	303.233	239	M-H	C18 negative	0	7	mz matching; retention time of standards; MS/MS of standards	TRUE	TRUE
n-6 fatty acid	FA 20:2 (Eicosadienoic acid)	307.264	263.735	M-H	XSXIVVZCUAHUJO	HMDB0005060	307.264	272	M-H	C18 negative	0.139761	8.26466	mz matching; retention time of standards; MS/MS of standards	TRUE	TRUE
n-6 fatty acid	FA 22:4 (Docosatetraenoic acid)	331.264	253.682	M-H	TWSWSIQAPQLDBP	HMDB0002226	331.264	258	M-H	C18 negative	0.628854	4.31832	mz matching; retention time of standards; MS/MS of standards	TRUE	TRUE
PUFA	Docosapentaenoic acid (22n-3)_Docosapentaenoic acid (22n-6)	329.249	235.957	M-H	YUFFSWGQGVEMMI_AVKOENOBFIYBSA	HMDB0006528_HMDB0001976	329.249	240	M-H	C18 negative	0.367199	4.04292	mz matching; retention time of standards; MS/MS of standards	TRUE	TRUE
PUFA	Gamma-Linolenic acid_Alpha-Linolenic acid	277.217	218.86	M-H	VZCCETWTMQHEPK_DTOSIQBPPRVQHS	HMDB0003073_HMDB0001388	277.217	223	M-H	C18 negative	0.00461342	4.14005	mz matching; retention time of standards; MS/MS of standards	TRUE	TRUE
Saturated fat	FA 14:0 (Myristate)	227.202	218	M-H	TUNFSRHWOTWDNC	HMDB0000806	227.202	220	M-H	C18 negative	0.440138	2	mz matching; retention time of standards; MS/MS of standards	TRUE	TRUE
Saturated fat	FA 16:0 (Palmitate)	255.233	251	M-H	IPCSVZSSVZVIGE	HMDB0000220	255.233	252	M-H	C18 negative	0.783598	1	mz matching; retention time of standards; MS/MS of standards	TRUE	TRUE
Saturated fat	FA 17:0 (Heptadecanoic)	269.248	268	M-H	KEMQGTRYUADPNZ	HMDB0002259	269.249	266	M-H	C18 negative	0.371404	2	mz matching; retention time of standards; MS/MS of standards	TRUE	TRUE
Saturated fat	FA 18:0 (Stearic acid)	283.264	286	M-H	QIQXTHQIDYTFRH	HMDB0000827	283.264	282	M-H	C18 negative	1.05908	4	mz matching; retention time of standards; MS/MS of standards	TRUE	TRUE
Saturated fat	FA 20:0 (Arachidic acid)	311.295	298	M-H	VKOBVWXKNCXXDE	HMDB0002212	311.296	298	M-H	C18 negative	0.642476	0	mz matching; retention time of standards; MS/MS of standards	TRUE	TRUE
Vitamin C	Ascorbate	175.025	24.6904	M-H	CIWBSHSKHKDKBQ	HMDB0000044	175.025	20	M-H	C18 negative	0.041137	4.69036	mz matching; retention time of standards; MS/MS of standards	TRUE	TRUE
