## Supplementary Table 3 for "Development of a metabolomics-based index to monitor dietary effects on chronic inflammation: The Dietary Metabolomics Inflammation Index"

### Sheet: Sheet1
Food_parameter	Metabolite_parameter	mz	time	adduct	inchikey14	HMDB_ID	reference_mz	reference_time	reference_adduct	analytical_mode	mz_ppm_difference	time_difference	Identification_method	Used_concentration_based_DMII	Used_median_quintile_based_DMII
Caffeine	Caffeine	195.088	29	M+H	RYYVLZVUVIJVGH	HMDB0001847	195.088	32	M+H	HILICPOS	0	3	mz matching; retention time of standards; MS/MS of standards	TRUE	TRUE
Cholesterol	Cholesterol	369.352	22	M+H-H2O	HVYWMOMLDIMFJA	HMDB0000067	369.352	27	M+H-H2O	HILICPOS	0	5	mz matching; retention time of standards; MS/MS of standards	TRUE	TRUE
Fiber	Indole-3-propionic acid	190.086	40	M+H	GOLXRNDWAUTYKT	HMDB0002302	190.086	29	M+H	HILICPOS	0	11	mz matching; retention time of standards; MS/MS of standards	TRUE	TRUE
Green/black tea	Hippuric acid	180.065	28	M+H	QIAFMBKCNZACKA	HMDB0000714	180.065	31	M+H	HILICPOS	0.555353	3	mz matching; retention time of standards; MS/MS of standards	TRUE	TRUE
Niacin	Niacinamide	123.055	32	M+H	DFPAKSUCGFBDDF	HMDB0001406	123.055	37	M+H	HILICPOS	0.812643	5	mz matching; retention time of standards; MS/MS of standards	TRUE	TRUE
Protein	delta-Valerobetaine	160.133	35	M+H	CDLVFVFTRQPQFU	HMDB0240732	160.133	42	M+H	HILICPOS	0	7	mz matching; retention time of standards; MS/MS of standards	TRUE	TRUE
Vitamin A	Retinol	269.226	22	M+H-H2O	FPIPGXGPPPQFEQ	HMDB0000305	269.226	26	M+H-H2O	HILICPOS	0	4	mz matching; retention time of standards; MS/MS of standards	TRUE	TRUE
Vitamin B6	Pyridoxal	168.065	30	M+H	RADKZDMFGJYCBB	HMDB0001545	168.065	39	M+H	HILICPOS	0	9	mz matching; retention time of standards; MS/MS of standards	TRUE	TRUE
Carbohydrate	Glucose	215.033	21	M+Cl	WQZGKKKJIJFFOK	HMDB0000122	215.033	22	M+Cl	C18NEG	0.930091	1	mz matching; retention time of standards; MS/MS of standards	TRUE	TRUE
MUFA	Palmitoleic acid	253.217	264	M-H	SECPZKHBENQXJG	HMDB0003229	253.217	228	M-H	C18NEG	0.394918	36	mz matching; retention time prediction; biospecimen-specific concentration; precursor-product/transporter correlation; clustering of adducts and isotopes		TRUE
MUFA	FA 18:1 (Oleic acid)	281.249	298	M-H	ZQPPMHVWECSIRJ	HMDB0000207	281.249	258	M-H	C18NEG	0.711115	40	mz matching; retention time prediction; biospecimen-specific concentration; precursor-product/transporter correlation; clustering of adducts and isotopes		TRUE
n-3 fatty acid	FA 20:5 (Eicosapentaenoic acid)	301.217	249	M-H	JAZBEHYOTPTENJ	HMDB0001999	301.217	224	M-H	C18NEG	0	25	mz matching; retention time of standards; MS/MS of standards	TRUE	TRUE
n-3 fatty acid	DHA (Docosahexaenoic acid)	327.233	262	M-H	MBMBGCFOFBJSGT	HMDB0002183	327.233	227	M-H	C18NEG	0.305593	35	mz matching; retention time prediction; biospecimen-specific concentration; precursor-product/transporter correlation; clustering of adducts and isotopes		TRUE
n-6 fatty acid	FA 18:2 (Linoleic acid)	279.233	275	M-H	OYHQOLUKZRVURQ	HMDB0000673	279.233	238	M-H	C18NEG	0	37	mz matching; retention time prediction; biospecimen-specific concentration; precursor-product/transporter correlation; clustering of adducts and isotopes		TRUE
n-6 fatty acid	FA 20:4 (Arachidonic acid)	303.233	270	M-H	YZXBAPSDXZZRGB	HMDB0001043	303.233	239	M-H	C18NEG	0.32978	31	mz matching; retention time prediction; biospecimen-specific concentration; precursor-product/transporter correlation; clustering of adducts and isotopes		TRUE
n-6 fatty acid	FA 20:3 (Homolinoleic acid)	305.249	284	M-H	AHANXAKGNAKFSK	HMDB0060039	305.249	252	M-H	C18NEG	0	32	mz matching; retention time prediction; biospecimen-specific concentration; precursor-product/transporter correlation; clustering of adducts and isotopes		TRUE
n-6 fatty acid	FA 20:2 (Eicosadienoic acid)	307.264	218	M-H	XSXIVVZCUAHUJO	HMDB0005060	307.264	272	M-H	C18NEG	0.325453	54	mz matching; retention time prediction; biospecimen-specific concentration; precursor-product/transporter correlation		TRUE
n-6 fatty acid	FA 22:4 (Docosatetraenoic acid)	331.264	293	M-H	TWSWSIQAPQLDBP	HMDB0002226	331.264	258	M-H	C18NEG	0	35	mz matching; retention time prediction; biospecimen-specific concentration; precursor-product/transporter correlation; clustering of adducts and isotopes		TRUE
PUFA	gamma-Linolenic acid_Alpha-Linolenic acid	277.217	252	M-H	VZCCETWTMQHEPK	HMDB0003073_HMDB0001388	277.217	223	M-H	C18NEG	0	29	mz matching; retention time of standards; MS/MS of standards	TRUE	TRUE
PUFA	Docosapentaenoic acid (22n-3)_Docosapentaenoic acid (22n-6)	329.249	276	M-H	YUFFSWGQGVEMMI	HMDB0006528_HMDB0001976	329.249	240	M-H	C18NEG	0	36	mz matching; retention time prediction; biospecimen-specific concentration; precursor-product/transporter correlation; clustering of adducts and isotopes		TRUE
Saturated fat	FA 14:0 (Myristate)	227.202	244	M-H	TUNFSRHWOTWDNC	HMDB0000806	227.202	220	M-H	C18NEG	0.440138	24	mz matching; retention time of standards; MS/MS of standards	TRUE	TRUE
Saturated fat	FA 16:0 (Palmitate)	255.233	291	M-H	IPCSVZSSVZVIGE	HMDB0000220	255.233	252	M-H	C18NEG	0	39	mz matching; retention time prediction; biospecimen-specific concentration; precursor-product/transporter correlation; clustering of adducts and isotopes		TRUE
Saturated fat	FA 17:0 (Heptadecanoic)	269.249	299	M-H	KEMQGTRYUADPNZ	HMDB0002259	269.249	266	M-H	C18NEG	1.48562	33	mz matching; retention time prediction; biospecimen-specific concentration; precursor-product/transporter correlation		TRUE
Saturated fat	FA 18:0 (Stearic acid)	283.263	273	M-H	QIQXTHQIDYTFRH	HMDB0000827	283.264	282	M-H	C18NEG	3.53027	9	mz matching; retention time of standards; MS/MS of standards	TRUE	TRUE
Saturated fat	FA 20:0 (Arachidic acid)	311.295	208	M-H	VKOBVWXKNCXXDE	HMDB0002212	311.296	298	M-H	C18NEG	0.321238	90	mz matching; retention time prediction; biospecimen-specific concentration; precursor-product/transporter correlation		TRUE
Vitamin C	Vitamin C	175.025	19	M-H	CIWBSHSKHKDKBQ	HMDB0000044	175.025	20	M-H	C18NEG	0	1	mz matching; retention time of standards; MS/MS of standards	TRUE	TRUE
